# SMYD3 protein degraders in HPV-negative head and neck squamous cell carcinoma

**DOI:** 10.64898/2026.09.28.754983

**Authors:** Jawad Akhtar, Sai Reddy Doda, William J. Moore, Mohd Saleem Dar, Shafagh Valipour, Sohyoung Kim, Jianghong Wu, Yong Wan, Yuan Wang, Meiye Jiang, Arfa Moshiri, John Schneekloth, Sudipto Das, Thorkell Andresson, Rolf E. Swenson, Vassiliki Saloura

## Abstract

Despite the advent of immunotherapy in the treatment of human-papilloma-virus (HPV)-negative head and neck squamous cell carcinoma, the overall prognosis still remains dismal. Novel therapeutic approaches are thus urgently needed. We recently reported that SET and MYND containing 3 (SMYD3), a protein methyltransferase that is known to activate the transcription of its target genes through H3K4me3, is overexpressed in ∼60% of HPV-negative HNSCC tumors, it drives proliferation and invasion, and induces resistance to immunotherapy in HPV-negative HNSCC. These phenotypes are mediated partially through transcriptional regulation of cell cycle, EMT and immune-related target genes by SMYD3. Despite its enzymatic inhibitory potency in HPV-negative HNSC cell lines, the commercially available SMYD3 inhibitors EPZ031686 and BAY-6035 demonstrated no in vitro phenotypic efficacy in these cell lines, supporting that SMYD3 exerts its oncogenic functions predominantly through catalytically-independent mechanisms. Thus, to effectively target SMYD3, we designed a series of SMYD3 proteolysis targeting chimeras (PROTACs). Treatment of HPV-negative HNSCC cell lines with SMYD3 PROTACs at nanomolar concentrations degraded SMYD3 effectively and induced a drastic decrease in the proliferative and invasive potential of HPV-negative HNSCC cells. One of the designed compounds, IAP-08, showed a promising DC_50_ at ∼177nM with Dmax of ∼90%, and effectively induced the formation of ternary complexes with SMYD3 and the XIAP E3 ligase. Furthermore, IAP-08 showed a favorable pharmacokinetic profile in vivo, underscoring the feasibility for further clinical development of this compound. Mass spectrometry analysis of IAP-08 supported its high specificity towards SMYD3. SMYD3 depletion by IAP-08 in HNSCC cells revealed transcriptional regulation of cell cycle, EMT- and type I IFN response genes, in contrast to SMYD3 inhibition which had only a weak transcriptional effect. In summary, we show that inhibition of the enzymatic activity of SMYD3 is not sufficient to repress its oncogenic activity and provide evidence that depletion through PROTACs effectively targets the oncogenic functions of SMYD3 in HPV-negative HNSCC.
