## Supplementary Table 5 for "SMYD3 protein degraders in HPV-negative head and neck squamous cell carcinoma"

### Sheet: GSEA_IAP08_Hallmark_padj0.1
Supplementary Table 5. GSEA of Hallmark pathways (FDR<0.1) in HN-SCC-151 cells treated with IAP-08 (0.5uM) or EPZ031686 (10uM) for 48h.
Supplementary Table 5A. GSEA of Hallmark pathways (FDR<0.1) in HN-SCC-151 cells treated with IAP-08 (0.5uM) for 48h.
pathway	pval	padj	log2err	ES	NES	size	leadingEdge	contrast	analysis	significant
HALLMARK_E2F_TARGETS	9.339e-36	4.6695e-34	1.55654	0.756994	2.95334	198	HMGA1;MTHFD2;MCM7;CKS2;MYBL2;MCM6;MCM3;TCF19;DEK;ORC6;HMGB2;GINS1;TK1;TRIP13;CDK1;CDC20;UNG;MELK;UBE2T;MCM2;PAICS;UBE2S;CHEK1;BUB1B;CDKN3;WEE1;CSE1L;USP1;KIF2C;CIT;ASF1B;SPAG5;DLGAP5;AURKA;PLK1;PSMC3IP;DUT;DIAPH3;TOP2A;NOLC1;ATAD2;MCM4;CCNB2;HELLS;AURKB;DSCC1;KIF4A;MAD2L1;TUBG1;RACGAP1;CDCA8;POLA2;LBR;DNMT1;RFC2;NUDT21;RFC3;KIF22;CDCA3;CKS1B;AK2;PLK4;RBBP7;POLE;SUV39H1;CTPS1;PRKDC;RAD51AP1;RNASEH…	IAP08_vs_DMSO	All-gene preranked GSEA	TRUE
HALLMARK_G2M_CHECKPOINT	6.26469e-20	1.56617e-18	1.15122	0.670026	2.59286	193	HMGA1;CCND1;ODC1;CCNA2;CKS2;MYBL2;MCM6;MCM3;PRC1;E2F1;TPX2;ORC6;KIF23;CDK1;CDC20;MCM2;UBE2C;UBE2S;CHEK1;TTK;CDKN3;NEK2;KIF2C;POLQ;NSD2;BUB1;NDC80;AURKA;PLK1;TFDP1;GINS2;TOP2A;NOLC1;CENPA;CCNB2;MT2A;CDC6;AURKB;KIF4A;MAD2L1;CBX1;RACGAP1;FBXO5;POLA2;PBK;LBR;KIF11;KIF22;CKS1B;DKC1;EXO1;PLK4;POLE;STIL;SUV39H1;DTYMK;STMN1;TACC3;DBF4;CHAF1A;HMMR;KMT5A;HSPA8;BIRC5;RAD23B;CDC25A;SLC7A1;TMPO;SMAD3;PRIM2;MN…	IAP08_vs_DMSO	All-gene preranked GSEA	TRUE
HALLMARK_MYC_TARGETS_V1	2.15776e-10	3.59627e-09	0.826657	0.559456	2.17067	195	ODC1;MCM7;CCNA2;MCM6;XPOT;DEK;CDC20;MCM2;HDGF;USP1;RFC4;TFDP1;DUT;LSM2;EIF2S2;NOLC1;GNL3;MCM4;MAD2L1;RRM1;C1QBP;DDX21;TYMS;PABPC4;SRPK1;VDAC1;CTPS1;CDK2;CYC1;GLO1;PCNA;SRM;SET;NAP1L1;RAD23B;UBA2;PRPS2;MCM5;KPNB1;XPO1;CDK4;ABCE1;KPNA2;CBX3;CCT5;HSPD1;PSMD14;HPRT1;CDC45;POLD2;BUB3;SNRPD1;CAD;NPM1;PABPC1;SNRPA;UBE2E1;NOP56;CLNS1A;RANBP1;EIF1AX;IMPDH2;FBL;PSMD8;IFRD1;ACP1;SRSF7;HNRNPC;NHP2;MRPS18B;EI…	IAP08_vs_DMSO	All-gene preranked GSEA	TRUE
HALLMARK_INFLAMMATORY_RESPONSE	3.42376e-09	4.2797e-08	0.774939	0.572209	2.15354	156	IL1A;IL1B;AXL;F3;SERPINE1;TPBG;ICAM1;PVR;CD55;TNFRSF9;LPAR1;TIMP1;LIF;PLAUR;IRAK2;HBEGF;CCL5;IFNGR2;CSF3;CXCL8;NLRP3;EBI3;ICOSLG;RIPK2;EREG;GNA15;MMP14;IL15RA;PTAFR;HAS2;INHBA;OLR1;SLC11A2;EMP3;DCBLD2;SLC7A1;TLR2;CD82;LYN;CD40;ATP2B1;CD70;RGS16;NAMPT;CXCL11;GCH1;LAMP3;C5AR1;GABBR1;IL18;CXCL10;MET;P2RX4;NFKBIA;PTGIR;TNFRSF1B;EDN1	IAP08_vs_DMSO	All-gene preranked GSEA	TRUE
HALLMARK_TNFA_SIGNALING_VIA_NFKB	5.30258e-08	5.30258e-07	0.719513	0.518385	2.00026	191	IL1A;IL1B;VEGFA;PLAU;TNFAIP2;F3;SERPINE1;CCND1;BIRC3;DUSP5;G0S2;ICAM1;RNF19B;TNFRSF9;CD44;LIF;PLAUR;TNF;CLCF1;HES1;HBEGF;TNIP1;GADD45A;TRAF1;LAMB3;FOSL1;AREG;PHLDA1;CXCL1;CCL5;CSF2;IFNGR2;ICOSLG;NFKBIE;RIPK2;TRIB1;FJX1;TSC22D1;DUSP4;NFKB2;PHLDA2;STAT5A;EIF1;CFLAR;BTG3;BCL2A1;SOD2;CCNL1;CD83;IL15RA;MAFF;INHBA;IER5;IL23A;OLR1;MAP2K3;TLR2;SMAD3;ATP2B1;NAMPT;CXCL11;GCH1;CCN1;TRIP10;IL18;CXCL10;CEBPB;…	IAP08_vs_DMSO	All-gene preranked GSEA	TRUE
HALLMARK_UNFOLDED_PROTEIN_RESPONSE	1.23748e-07	1.03123e-06	0.690132	0.59738	2.14248	108	PSAT1;ASNS;VEGFA;DDIT4;STC2;CHAC1;MTHFD2;SLC1A4;EIF4EBP1;CEBPG;ERO1A;XBP1;XPOT;HERPUD1;HSPA9;ATF4;NOLC1;CKS1B;DKC1;LSM4;ERN1;CEBPB;EXOSC5;EXOSC2;EXOSC9;NPM1;NOP56;TSPYL2;BANF1;HYOU1;DNAJA4;NFYB;SERP1;NHP2;NOP14;SPCS1;PAIP1;NABP1;WIPI1	IAP08_vs_DMSO	All-gene preranked GSEA	TRUE
HALLMARK_KRAS_SIGNALING_DN	1.59254e-06	1.13753e-05	0.643552	-0.520883	-2.01741	114	KRT15;SELENOP;KRT5;BTG2;SYNPO;LFNG;ATP6V1B1;DLK2;CLSTN3;SGK1;LGALS7;LYPD3;CELSR2;IFI44L;SLC29A3;PKP1;CYP39A1;AKR1B10;SNN;ENTPD7;COQ8A;THRB;PRODH;MAST3;VPS50;IGFBP2;KMT2D;GAMT;SLC5A5;MX1;KRT4;TGM1;PDK2;MTHFR;SPTBN2;EGF;RSAD2;KRT13;CCNA1;CPEB3;THNSL2;IDUA	IAP08_vs_DMSO	All-gene preranked GSEA	TRUE
HALLMARK_KRAS_SIGNALING_UP	2.32976e-06	1.4561e-05	0.627257	0.512313	1.93158	153	ALDH1A3;IL1B;MMP9;PLAU;ADAM8;SERPINA3;BIRC3;G0S2;ETV4;ETV5;WNT7A;LIF;PLAUR;ERO1A;HBEGF;ETS1;TRAF1;IGFBP3;PLAT;EMP1;CSF2;LAT2;AKAP12;PRELID3B;MMD;TRIB1;SEMA3B;EREG;DUSP6;GALNT3;TSPAN1;ST6GAL1;LCP1;ITGB2;LAPTM5;INHBA;DCBLD2;FBXO4;USP12;RGS16;KCNN4;FUCA1;ACE;CXCL10;CTSS;YRDC;ADGRA2;TNFRSF1B	IAP08_vs_DMSO	All-gene preranked GSEA	TRUE
HALLMARK_MTORC1_SIGNALING	5.96899e-06	3.3161e-05	0.610527	0.475344	1.83418	191	PSAT1;ASNS;DDIT4;TRIB3;PHGDH;SLC7A11;MTHFD2;SLC1A4;SLC1A5;PSPH;CTH;SHMT2;DAPP1;ERO1A;XBP1;BCAT1;UNG;GOT1;MCM2;HSPA9;TXNRD1;ELOVL6;CORO1A;BUB1;AURKA;PLK1;TCEA1;EIF2S2;MCM4;HK2;TUBG1;ITGB2;NUPR1;GMPS;VLDLR;MAP2K3;CDC25A;RRM2;EEF1E1;NAMPT;PSMG1;HSPD1;PSMD14;HPRT1	IAP08_vs_DMSO	All-gene preranked GSEA	TRUE
HALLMARK_ALLOGRAFT_REJECTION	7.14121e-06	3.5706e-05	0.610527	0.52685	1.93773	128	IL1B;MMP9;IL11;ICAM1;TGFB2;TIMP1;LIF;TNF;ETS1;BCAT1;CCL5;IFNGR2;NLRP3;ICOSLG;RIPK2;TRAF2;EREG;MTIF2;FAS;ITGB2;IL27RA;DEGS1;BRCA1;MRPL3;INHBA;TLR2;LYN;CD40;CAPG;ABCE1;IL18;IFNAR2;CSK;CTSS;CD74;SOCS1;NPM1;TPD52;CCND3;EIF3J;LCK;NME1;IL4R;TAP1;AKT1;TLR6;CD96;LY75;LTB	IAP08_vs_DMSO	All-gene preranked GSEA	TRUE
HALLMARK_EPITHELIAL_MESENCHYMAL_TRANSITION	1.18207e-05	5.37304e-05	0.593325	0.476143	1.82465	175	VEGFA;NT5E;SERPINE1;PVR;TFPI2;COL4A2;COL6A2;MCM7;LAMC2;LAMA3;CD44;TIMP1;PLAUR;FN1;MATN2;TGM2;FGF2;GADD45A;CDH2;VEGFC;AREG;PLOD3;IGFBP3;CXCL1;COL8A2;CXCL8;ECM2;COLGALT1;TAGLN;LGALS1;ACTA2;QSOX1;FSTL1;VIM;FAS;ITGB1;FBLN1;MMP14;OXTR;ECM1;FERMT2;INHBA;MATN3;EMP3;BGN;TIMP3;THBS2;FZD8;CAPG;FUCA1;CCN1;TPM4;IL32;TPM2;LOXL2;COL4A1;ITGB5;IGFBP4	IAP08_vs_DMSO	All-gene preranked GSEA	TRUE
HALLMARK_IL2_STAT5_SIGNALING	4.7388e-05	0.00019745	0.557332	0.45973	1.7525	169	NT5E;SLC1A5;ADAM19;ETV4;ODC1;TNFRSF9;CD44;LIF;SOCS2;XBP1;TGM2;TRAF1;PHLDA1;PIM1;EMP1;CSF2;CKAP4;SPRY4;CDC6;PRNP;HK2;COL6A1;PLSCR1;SERPINB6;ECM1;CD83;MAFF;ST3GAL4;IRF6;NCS1;TTC39B;SLC29A2;SYNGR2;AHCY;CDCP1;RGS16;CAPG;CCNE1;TNFRSF21;BCL2;CXCL10;PDCD2L;P2RX4;SLC2A3;SNX9;UCK2;SOCS1;CTSZ;TNFRSF1B;SYT11;GADD45B;CDKN1C;MYO1C	IAP08_vs_DMSO	All-gene preranked GSEA	TRUE
HALLMARK_MYC_TARGETS_V2	0.000187238	0.000688909	0.518848	0.584537	1.89385	57	TCOF1;UNG;PLK1;NOLC1;GNL3;MCM4;HK2;PLK4;PRMT3;PPRC1;SRM;SLC29A2;MCM5;WDR43;CDK4;RABEPK;CBX3;HSPD1;EXOSC5;NPM1;NOP56;LAS1L;DCTPP1;PUS1	IAP08_vs_DMSO	All-gene preranked GSEA	TRUE
HALLMARK_APICAL_JUNCTION	0.000192895	0.000688909	0.518848	0.447488	1.70377	168	MMP9;ICAM1;LAMC2;CLDN4;LAMA3;CLDN7;AMIGO2;ITGA3;CDH3;TSPAN4;TRAF1;LAMB3;YWHAH;ICAM5;NEGR1;PPP2R2C;GRB7;TUBG1;SORBS3;RAC2;ADRA1B;CDSN;ITGB1;TIAL1;CDH4;PCDH1;FLNC;RASA1;CD99;MAPK11;CD276;EPB41L2;MAPK13;NRTN;PIK3CB;ALOX15B;AKT3;MDK;RHOF;PARVA;MAP3K20;HADH;CD274;NF2;ADAM9;LAYN;RRAS;SIRPA;CLDN9;ADAM15;FSCN1;B4GALT1	IAP08_vs_DMSO	All-gene preranked GSEA	TRUE
HALLMARK_APOPTOSIS	0.000424918	0.00141639	0.498493	0.457595	1.71471	146	IL1A;IL1B;CCND1;BIRC3;CTH;CD44;TGFB2;TIMP1;TNF;PMAIP1;GADD45A;HMGB2;TXNIP;PLAT;EMP1;WEE1;EREG;BID;KRT18;TOP2A;SLC20A1;FEZ1;CFLAR;BCL2L2;BTG3;FAS;DAP;SOD2;GNA15;BRCA1;CDK2;GPX1;BGN;TIMP3;CAV1	IAP08_vs_DMSO	All-gene preranked GSEA	TRUE
HALLMARK_INTERFERON_ALPHA_RESPONSE	0.000471319	0.00147287	0.498493	-0.470709	-1.76444	94	C1S;PARP9;GBP2;STAT2;TENT5A;IFITM3;IFI44L;TRAFD1;IFIT2;TRIM26;CNP;TRIM5;SAMD9;TRIM21;IFIT3;SAMD9L;ELF1;OAS1;IFIH1;TMEM140;OGFR;ADAR;CSF1;LGALS3BP;IFI44;SP110;NCOA7;IFI27;IFI35;MX1	IAP08_vs_DMSO	All-gene preranked GSEA	TRUE
HALLMARK_MITOTIC_SPINDLE	0.00112529	0.00330968	0.45506	0.404019	1.57625	198	CDC42EP1;ARHGEF2;PRC1;TPX2;ANLN;KIF23;CDK1;KNTC1;TTK;NEK2;KIF2C;BUB1;DLGAP5;NDC80;AURKA;PLK1;TOP2A;TUBGCP3;CCNB2;MID1IP1;KIF4A;RACGAP1;FBXO5;ECT2;KIF11;KIF22;ARHGAP10;RASA1;SASS6;BIRC5;RASA2;CEP57;CENPE;EPB41L2;KIF20B;PCGF5;ARHGAP29;RHOF;FGD6;CENPF;LMNB1;CDC42EP2;DYNLL2;ARHGEF3;SMC4;SMC3;PIF1;CEP72;NUSAP1	IAP08_vs_DMSO	All-gene preranked GSEA	TRUE
HALLMARK_BILE_ACID_METABOLISM	0.00150791	0.00418863	0.45506	-0.45677	-1.67042	83	DHCR24;IDH1;RXRA;BBOX1;CAT;GSTK1;ALDH1A1;ABCA1;CYP39A1;IDI1;ABCA5;FDXR;CYP7B1;DIO2;ABCD3;HSD17B4;SLC35B2;PNPLA8;SCP2;EPHX2;LONP2;HSD17B11;PEX13;CROT;RETSAT;NR3C2;PEX11A;PEX6;PEX16;PHYH;ACSL5;NUDT12;ALDH9A1	IAP08_vs_DMSO	All-gene preranked GSEA	TRUE
HALLMARK_P53_PATHWAY	0.00291089	0.00766024	0.431708	-0.358314	-1.48448	192	MXD4;NDRG1;CLCA2;CDKN2B;FOS;KLF4;BTG2;CTSD;KRT17;RXRA;NHLH2;STEAP3;SERPINB5;GM2A;BMP2;ZFP36L1;ITGB4;PERP;TM4SF1;F2R;JAG2;IP6K2;TRAFD1;PHLDA3;TNFSF9;RAB40C;S100A4;RALGDS;TP53;CTSF;NOTCH1;CEBPA;SLC35D1;SERTAD3;HEXIM1;BAIAP2;FDXR;HSPA4L;TAX1BP3;ABHD4;KIF13B;ABCC5;ATF3;CDKN2A;COQ8A;WWP1;VWA5A;TP63;BAK1;SESN1;TCN2	IAP08_vs_DMSO	All-gene preranked GSEA	TRUE
HALLMARK_GLYCOLYSIS	0.00438203	0.0109551	0.407018	0.386423	1.48039	177	VEGFA;DDIT4;STC2;NT5E;TPBG;CTH;CD44;ERO1A;CDK1;GOT1;ME2;IGFBP3;RBCK1;PYGL;PYGB;AURKA;TGFA;PFKP;HAX1;CENPA;QSOX1;HK2;HS6ST2;VLDLR;STMN1;HMMR;DEPDC1;GALE;B3GNT3;ARTN;PKP2;B4GALT4	IAP08_vs_DMSO	All-gene preranked GSEA	TRUE
HALLMARK_ADIPOGENESIS	0.00470177	0.0111947	0.407018	-0.353622	-1.44346	182	IDH1;SOWAHC;FABP4;HSPB8;LPCAT3;CAVIN1;CD36;BCL6;ATP1B3;IFNGR1;GPAM;CAT;MYLK;APOE;ABCA1;RNF11;POR;PFKFB3;YWHAG;CDKN2C;DECR1;C3;GBE1;CPT2;CAVIN2;PHLDB1;CCNG2;SCARB1;ME1;SCP2;EPHX2;TANK;G3BP2;HIBCH;COQ9;DHCR7;NMT1;SDHC;RREB1;RETSAT;ECH1;ACADS;PREB;RMDN3;ADIPOR2;FZD4;PEX14;DHRS7;TKT;ALDOA;SAMM50;PHYH	IAP08_vs_DMSO	All-gene preranked GSEA	TRUE
HALLMARK_INTERFERON_GAMMA_RESPONSE	0.00757044	0.0167119	0.407018	-0.356404	-1.44147	171	C1S;IFIT1;C1R;CFB;MVP;PTGS2;CFH;TNFSF10;STAT2;SAMHD1;IFITM3;CASP7;HIF1A;MYD88;IFI44L;TRAFD1;ARID5B;IFIT2;PLA2G4A;STAT4;TRIM26;STAT1;SERPING1;TRIM21;OAS2;IFIT3;RIPK1;SAMD9L;HLA-DMA;PELI1;STAT3;TNFAIP3;CCL2;NCOA3;SOCS3;IFIH1;AUTS2;OGFR;GBP6;ADAR;SECTM1;LGALS3BP;IFI44;SP110;IFI27;IFI35	IAP08_vs_DMSO	All-gene preranked GSEA	TRUE
HALLMARK_PROTEIN_SECRETION	0.00768746	0.0167119	0.407018	-0.414386	-1.55493	92	ATP6V1B1;ATP1A1;PAM;DST;NAPA;ABCA1;CLTC;COPB2;CTSC;BNIP3;AP2M1;CLN5;ATP7A;AP3B1;COG2;MON2;TMED10;AP1G1;SCAMP1;SEC22B;ERGIC3;SEC31A;ATP6V1H;ARF1;SNX2;CLTA;YKT6;COPE;TSG101;STX12;ADAM10;GBF1;IGF2R;ZW10;VAMP7;GOSR2	IAP08_vs_DMSO	All-gene preranked GSEA	TRUE
HALLMARK_PEROXISOME	0.00954963	0.0198951	0.38073	-0.404852	-1.51738	91	DHCR24;IDH1;MVP;CAT;CEL;GSTK1;ALDH1A1;SIAH1;IDI1;RDH11;ABCC5;ABCD3;HSD17B4;SLC35B2;ERCC3;SCP2;EPHX2;ACAA1;PEX5;LONP2;SEMA3C;HSD17B11;PEX2;PEX13;RETSAT;ECH1;PEX11A;PEX14;PEX6;PRDX1;FDPS	IAP08_vs_DMSO	All-gene preranked GSEA	TRUE
HALLMARK_HYPOXIA	0.0100859	0.0201719	0.38073	-0.341014	-1.39384	177	CITED2;NDRG1;FOS;GPC1;BHLHE40;CAVIN1;CA12;EFNA1;CHST3;ACKR3;ZFP36;PPARGC1A;KDM3A;COL5A1;LDHA;CCN2;DUSP1;ALDOC;STC1;KLHL24;PNRC1;NOCT;PAM;PGK1;KLF6;PKP1;WSB1;S100A4;GAA;P4HA1;NFIL3;PFKFB3;FOSL2;TIPARP;SLC2A1;B3GALT6;GLRX;ATP7A;ATF3;HK1;GBE1;TNFAIP3;SLC6A6;LOX;GPC4;CCNG2;HEXA;SCARB1;CDKN1B;TPI1	IAP08_vs_DMSO	All-gene preranked GSEA	TRUE
HALLMARK_FATTY_ACID_METABOLISM	0.0152302	0.0292888	0.38073	-0.357566	-1.41785	139	DHCR24;IDH1;UGDH;TP53INP2;CD36;ALDH3A2;ALDH3A1;ALAD;CA2;LDHA;FASN;GLUL;CBR1;HMGCS1;GABARAPL1;CEL;ALDH1A1;IDI1;NSDHL;RDH11;ACSS1;DECR1;HSD17B4;CPT2;ACOT2;ME1;HSD17B7;HADHB;ACAA1;HSD17B11;HIBCH;SDHC;RETSAT;ECH1;ACADS;S100A10	IAP08_vs_DMSO	All-gene preranked GSEA	TRUE
HALLMARK_ESTROGEN_RESPONSE_LATE	0.0191305	0.0353181	0.352488	0.363027	1.39117	175	SLC1A4;CCND1;SERPINA3;TPBG;RPS6KA2;TFPI2;LAMC2;CD44;XBP1;SLC29A1;CDC20;AREG;SERPINA1;XRCC3;PDZK1;SERPINA5;SEMA3B;GINS2;TOP2A;CDC6;CYP4F11;SNX10;BTG3;MICB;PLK4;STIL;PPIF;SIAH2;RNASEH2A;OLFM1;GJB3;CAV1;NXT1;GALE;MAPK13;KLK10;SULT2B1;MDK;BCL2;NBL1;HPRT1;ITPK1;IGFBP4;SCNN1A	IAP08_vs_DMSO	All-gene preranked GSEA	TRUE
HALLMARK_COAGULATION	0.0197781	0.0353181	0.352488	-0.384466	-1.45077	97	MMP10;C1S;PRSS23;MMP1;C1R;CFI;SPARC;CFB;PROC;GSN;CFH;PROS1;MMP2;CTSH;CTSO;FBN1;MMP7;SIRT2;SERPING1;P2RY1;CLU;LRP1;DUSP14;C3	IAP08_vs_DMSO	All-gene preranked GSEA	TRUE
HALLMARK_UV_RESPONSE_DN	0.0215163	0.0367455	0.352488	-0.353032	-1.39903	138	CITED2;GJA1;COL5A2;RXRA;BHLHE40;IRS1;ID1;ADGRL2;SNAI2;SMAD7;IGF1R;INSIG1;DUSP1;COL1A1;NRP1;COL1A2;PTEN;PMP22;NIPBL;ERBB2;FHL2;MYC;WDR37;SPOP;KIT;LDLR;ZMIZ1;CDKN1B;MMP16;ATRX;PLPP3;COL3A1;DBP;SDC2;LTBP1;CDK13;ANXA4;PEX14;ACVR2A;PRKAR2B;TFPI;NR3C1;ATRN;PLCB4;PIK3R3;IGFBP5;KALRN	IAP08_vs_DMSO	All-gene preranked GSEA	TRUE
HALLMARK_XENOBIOTIC_METABOLISM	0.0224646	0.0367455	0.352488	0.364985	1.37611	153	SLC1A5;PYCR1;UPP1;SERPINE1;CYP1A1;SHMT2;ARG2;TGFB2;VNN1;BCAT1;HSD17B2;EPHA2;XDH;MTHFD1;LONP1;MT2A;ASL;FAS;CYP2S1;GSS;FBLN1;CYP27A1;PEMT;AHCY;PTGR1;GART;GCH1;SSR3;HPRT1;IGFBP4;ESR1;DDAH2;ABCC3;PMM1;HACL1;LCAT;NQO1;ACP1;SMOX;NINJ1;TMBIM6;ELOVL5	IAP08_vs_DMSO	All-gene preranked GSEA	TRUE
HALLMARK_SPERMATOGENESIS	0.0227822	0.0367455	0.352488	0.430317	1.47787	78	CDK1;TTK;CDKN3;NEK2;KIF2C;BUB1;AURKA;PARP2;RFC4;CCNB2;DBF4;TOPBP1;IL12RB2;PSMG1;ACE	IAP08_vs_DMSO	All-gene preranked GSEA	TRUE
HALLMARK_IL6_JAK_STAT3_SIGNALING	0.0249345	0.0389602	0.352488	0.451052	1.49878	66	IL1B;INHBE;CD44;TNF;CXCL1;PIM1;CSF2;IFNGR2;EBI3;HAX1;FAS;IL15RA;TLR2;CXCL11;TNFRSF21;CXCL10;SOCS1;TNFRSF1B	IAP08_vs_DMSO	All-gene preranked GSEA	TRUE
HALLMARK_COMPLEMENT	0.030257	0.0458439	0.352488	0.350299	1.32779	162	F3;SERPINE1;DUSP5;HSPA1A;TFPI2;COL4A2;CD55;TIMP1;PLAUR;FN1;APOBEC3G;PDGFB;CXCL1;PLAT;SERPINA1;CCL5;PIM1;DUSP6;SH2B3;PLSCR1;MMP14;MAFF;CALM1;OLR1;PREP;LYN;KLK1;CEBPB;CTSS;MMP15;CDH13;TIMP2;FYN;ADAM9	IAP08_vs_DMSO	All-gene preranked GSEA	TRUE
HALLMARK_TGF_BETA_SIGNALING	0.0496325	0.0729889	0.321776	-0.430372	-1.47148	52	ID3;KLF10;ID1;ID2;SMAD7;BMP2;RAB31;SMAD1;TGIF1;SMAD6;HDAC1;SKI;ACVR1;CTNNB1;JUNB;CDK9;HIPK2;PPM1A;PMEPA1	IAP08_vs_DMSO	All-gene preranked GSEA	TRUE
HALLMARK_WNT_BETA_CATENIN_SIGNALING	0.0613208	0.0876011	0.282013	-0.456049	-1.43762	38	WNT6;JAG2;HEY1;HDAC5;FZD1;TP53;NOTCH1;CTNNB1;MYC;DLL1	IAP08_vs_DMSO	All-gene preranked GSEA	TRUE

### Sheet: GSEA_EPZ_Hallmarks_padj0.1
Supplementary Table 5B. GSEA of Hallmark pathways (FDR<0.1) in HN-SCC-151 cells treated with EPZ031686 (10uM) for 48h.
pathway	pval	padj	log2err	ES	NES	size	leadingEdge	contrast	analysis	significant
HALLMARK_MYC_TARGETS_V1	7.64511e-17	3.82255e-15	1.05746	-0.55381	-2.52136	195	SRSF2;EIF4E;PGK1;LDHA;PSMC4;NCBP1;YWHAQ;TRIM28;HNRNPA3;NOP16;PRPF31;PCBP1;G3BP1;NOP56;PSMD3;HNRNPA2B1;EIF3B;PA2G4;RRP9;SNRPA;SRSF1;SRM;CCT2;VDAC1;CCT3;STARD7;SRSF7;UBE2L3;HPRT1;GOT2;RSL1D1;HSP90AB1;PSMD1;SRSF3;SF3B3;DDX21;HNRNPD;HNRNPU;EIF4A1;SF3A1;ABCE1;TRA2B;AIMP2;GSPT1;EIF2S1;HSPE1;GLO1;YWHAE;ERH;PSMD8;PTGES3;EIF4H;TCP1;SNRPD3;HNRNPA1;KPNA2;CTPS1;MCM4;VDAC3;NOLC1;MCM5;PSMA2;SMARCC1;SERBP1;MCM7…	EPZ_vs_DMSO	All-gene preranked GSEA	TRUE
HALLMARK_TNFA_SIGNALING_VIA_NFKB	3.69015e-12	9.22537e-11	0.887075	0.544199	2.33015	191	TNFAIP2;PLAU;HES1;IL1A;NR4A1;DUSP5;VEGFA;ATF3;BIRC3;PLK2;CCNL1;IL1B;EGR3;CSF1;IFIT2;EDN1;SERPINE1;TNFRSF9;ICOSLG;TNFSF9;RHOB;TRAF1;PTGER4;GADD45B;RNF19B;IL6;TNF;GADD45A;EGR2;CCN1;MAFF;IRF1;SQSTM1;SOD2;SAT1;CDKN1A;KLF9;PLAUR;CCL5;IL15RA;STAT5A;ID2;NFKBIA;CXCL10;IER5;G0S2;CXCL1;KLF2;IER2;CFLAR;RIPK2;EFNA1;TIPARP;SIK1;ABCA1;CSF2;CCL2;KLF6;CD83;PTX3;PFKFB3;FOSB;TLR2;JUN;EIF1;MAP3K8;BMP2	EPZ_vs_DMSO	All-gene preranked GSEA	TRUE
HALLMARK_MYC_TARGETS_V2	1.90619e-11	3.17698e-10	0.863415	-0.705363	-2.6557	57	GRWD1;MYBBP1A;SORD;IPO4;MRTO4;RRP12;NOP16;NOP56;WDR43;PES1;TMEM97;NOP2;PA2G4;NIP7;DUSP2;RRP9;SRM;EXOSC5;TBRG4;BYSL;PPRC1;RCL1;AIMP2;IMP4;HSPE1;FARSA;TCOF1;PUS1;MCM4;NOLC1;MCM5;LAS1L;NOC4L	EPZ_vs_DMSO	All-gene preranked GSEA	TRUE
HALLMARK_INFLAMMATORY_RESPONSE	2.87098e-05	0.00034274	0.57561	0.439788	1.83915	156	IL1A;IL1B;AXL;ADM;CSF1;EDN1;SERPINE1;TNFRSF9;ICOSLG;TNFSF9;PTGER4;CD55;LPAR1;IL6;IRF1;CDKN1A;TNFSF15;PLAUR;CCL5;MMP14;IL15RA;RGS16;NFKBIA;CXCL10;C5AR1;PVR;NMI;RIPK2;EBI3;GABBR1;ABCA1;FPR1;CCL2;KLF6;TLR2;P2RX4;CXCL8;RNF144B;CD70;TPBG;CLEC5A;SLC11A2;MET;CXCL11	EPZ_vs_DMSO	All-gene preranked GSEA	TRUE
HALLMARK_APOPTOSIS	3.91801e-05	0.00034274	0.557332	0.439409	1.81904	146	IL1A;TXNIP;ATF3;BIRC3;IL1B;PMAIP1;EGR3;CTH;RHOB;DDIT3;WEE1;GADD45B;TIMP2;IL6;TGFB2;TNF;GADD45A;IRF1;SQSTM1;SOD2;SAT1;CDKN1A;BMF;CFLAR;HMGB2;TIMP3;AIFM3;JUN;BMP2;CYLD;BCL2L2;BID;CASP6;TAP1;GSR;BRCA1;TGFBR3;LEF1;ANKH;HMOX1	EPZ_vs_DMSO	All-gene preranked GSEA	TRUE
HALLMARK_OXIDATIVE_PHOSPHORYLATION	4.71077e-05	0.00034274	0.557332	-0.380977	-1.74877	199	GPI;LDHA;NDUFA9;RHOT2;ATP5MC3;IDH3A;TCIRG1;MTRR;VDAC1;MFN2;MDH2;GOT2;OGDH;PMPCA;ATP5MC1;TIMM8B;ATP6V0C;NDUFB6;DECR1;NDUFB4;BCKDHA;DLST;PHYH;IDH3G;COX8A;ATP5F1D;NDUFS1;POLR2F;ATP6V1D;SDHC;ETFDH;NDUFC2;MRPS12;HADHA;VDAC3;UQCRFS1;BDH2;MRPS22;FXN;IDH2;NDUFA3;COX7B;NDUFS3;COX6B1;UQCRC1;MRPS11;VDAC2;FH;ECHS1;SDHA;TOMM70;ATP5F1A;NDUFC1;AIFM1;OXA1L;TOMM22;SLC25A3;CYCS;PDHB;NDUFAB1;SLC25A5;NDUFB7;BAX;IDH3…	EPZ_vs_DMSO	All-gene preranked GSEA	TRUE
HALLMARK_UNFOLDED_PROTEIN_RESPONSE	4.79836e-05	0.00034274	0.557332	0.487247	1.93017	108	PSAT1;ASNS;STC2;DDIT4;CHAC1;VEGFA;ATF3;EIF4EBP1;MTHFD2;CEBPG;SLC1A4;HERPUD1;XPOT;DNAJA4;CCL2;XBP1;ERN1;IFIT1	EPZ_vs_DMSO	All-gene preranked GSEA	TRUE
HALLMARK_INTERFERON_GAMMA_RESPONSE	0.000310919	0.00194324	0.498493	0.394137	1.67242	171	TNFAIP2;TXNIP;MTHFD2;IFIT2;UPP1;APOL6;IL6;IRF1;SOD2;DDX60;CDKN1A;CCL5;IL15RA;ARL4A;GBP4;NFKBIA;SAMD9L;CXCL10;MX1;RBCK1;NMI;RIPK2;FPR1;CCL2;PLSCR1;IFIT1;PARP14;BPGM;STAT2;IRF9;ISG15;B2M;CXCL11;TAP1;IFI35;TNFAIP3	EPZ_vs_DMSO	All-gene preranked GSEA	TRUE
HALLMARK_IL6_JAK_STAT3_SIGNALING	0.000745927	0.00414404	0.477271	0.494724	1.7966	66	INHBE;IL1B;CSF1;IL6;TNF;IRF1;CD36;IL15RA;CXCL10;CXCL1;LEPR;EBI3;CSF2;TLR2;JUN;STAT2;MAP3K8;IRF9;HAX1;CXCL11;CXCL3;SOCS1;HMOX1	EPZ_vs_DMSO	All-gene preranked GSEA	TRUE
HALLMARK_P53_PATHWAY	0.00083411	0.00417055	0.477271	0.371608	1.59465	192	DDIT4;TRIB3;IL1A;SLC7A11;TXNIP;ATF3;PLK2;NUPR1;TNFSF9;DDIT3;UPP1;RNF19B;GADD45A;SAT1;RAP2B;CDKN1A;APAF1;NOTCH1;ERCC5;RGS16;CDKN2B;MDM2;IER5;FUCA1;MKNK2;SLC3A2;FBXW7;JUN;ABHD4;PITPNC1;RPS27L;RRAD;BMP2	EPZ_vs_DMSO	All-gene preranked GSEA	TRUE
HALLMARK_UV_RESPONSE_UP	0.00125291	0.00569506	0.45506	0.39668	1.63909	144	ASNS;NR4A1;ATF3;CYP1A1;CREG1;DNAJB1;RHOB;CEBPG;IL6;IRF1;NPTXR;SQSTM1;SOD2;CDKN1C;MMP14;NFKBIA;CDKN2B;HSPA13;FOSB;PLCL1;OLFM1;STARD3;RRAD;BMP2;EPCAM;PPP1R2;BID	EPZ_vs_DMSO	All-gene preranked GSEA	TRUE
HALLMARK_MTORC1_SIGNALING	0.00145172	0.00604883	0.45506	0.35855	1.53524	191	PSAT1;ASNS;DDIT4;PHGDH;TRIB3;SLC7A11;PSPH;NUPR1;SLC1A5;MTHFD2;CTH;BCAT1;DDIT3;SLC1A4;SQSTM1;TXNRD1;CDKN1A;IFRD1	EPZ_vs_DMSO	All-gene preranked GSEA	TRUE
HALLMARK_APICAL_JUNCTION	0.00203592	0.00783045	0.431708	-0.344842	-1.53483	168	FSCN1;IRS1;ITGB4;LIMA1;COL17A1;JUP;CNN2;PARD6G;BAIAP2;PLCG1;RHOF;ITGA3;ACTN4;CTNNA1;LAMB3;SGCE;TGFBI;AMIGO2;GNAI2;SIRPA;ZYX;MSN;MYH10;VASP;ARPC2;SDC3;THBS3;ACTN1;MMP2;CX3CL1;MVD;PFN1;ACTG1;NECTIN3;VAV2;SRC;MYH9;MYL9;ACTB;ADAM23;NFASC;PBX2	EPZ_vs_DMSO	All-gene preranked GSEA	TRUE
HALLMARK_KRAS_SIGNALING_UP	0.00244798	0.00825295	0.431708	0.377567	1.57359	153	PLAU;ADAM8;MMP9;BIRC3;SERPINA3;IL1B;ALDH1A3;TRAF1;MAFB;GPNMB;WNT7A;PLAUR;IGFBP3;ID2;RGS16;MAP4K1;CXCL10;CBR4;G0S2;FUCA1;ST6GAL1;CSF2;CDADC1;PIGR;SOX9;ITGB2;BPGM;BMP2;ERO1A;ZNF277;IL33;TNFAIP3;ZNF639;ADGRA2;NGF;PTCD2;HDAC9	EPZ_vs_DMSO	All-gene preranked GSEA	TRUE
HALLMARK_INTERFERON_ALPHA_RESPONSE	0.00247589	0.00825295	0.431708	0.417381	1.61498	94	TXNIP;NCOA7;CSF1;IFIT2;IRF1;DDX60;GBP4;SAMD9L;CXCL10;MX1;NMI;RIPK2;PLSCR1;PARP14;STAT2;IRF9;ISG15;B2M;CXCL11;TAP1;IFI35	EPZ_vs_DMSO	All-gene preranked GSEA	TRUE
HALLMARK_HYPOXIA	0.00287738	0.00857727	0.431708	0.358346	1.5274	177	STC2;DDIT4;VEGFA;ATF3;ADM;CCN2;SERPINE1;PDGFB;DDIT3;PPP1R3C;B4GALNT2;IL6;CCN1;MAFF;CDKN1A;CDKN1C;PLAUR;CCN5;STBD1;IGFBP3;CCNG2;EFNA1;TIPARP;RRAGD;KLF6;PFKFB3;JUN;SIAH2;TPBG;ERO1A;TGFB3;GAA;TPD52	EPZ_vs_DMSO	All-gene preranked GSEA	TRUE
HALLMARK_ESTROGEN_RESPONSE_LATE	0.00291627	0.00857727	0.431708	-0.336099	-1.50718	175	UGDH;AREG;HR;FOS;CA12;PRSS23;SCARB1;FKBP5;GJB3;NAB2;CAV1;SFN;RAB31;SORD;PKP3;KLF4;PLXNB1;RBBP8;FABP5;DUSP2;PLAC1;CD9;S100A9;CXCL14;KLK10;PPIF;HOMER2;HPRT1;CCNA1;CD44;KRT13;RAPGEFL1;CPE;TMPRSS3;FDFT1;IMPA2;HSPA4L;CELSR2;WFS1;METTL3;CKB;ELOVL5;TIAM1;RET;DHCR7;CA2;SGK1;IDH2;EMP2	EPZ_vs_DMSO	All-gene preranked GSEA	TRUE
HALLMARK_COMPLEMENT	0.00481925	0.0133868	0.407018	0.357014	1.50086	162	DUSP5;HSPA1A;SERPINE1;PDGFB;TFPI2;CD55;TIMP2;IL6;MAFF;IRF1;CD36;APOBEC3F;APOBEC3G;PLAUR;CCL5;PDP1;ERAP2;MMP14;MMP13;CTSH;FN1;CXCL1;SPOCK2;COL4A2;F5;PLSCR1;ADAM9;CTSL;ADRA2B;CASP10;DGKH;PCLO;TNFAIP3;FYN;CDK5R1	EPZ_vs_DMSO	All-gene preranked GSEA	TRUE
HALLMARK_IL2_STAT5_SIGNALING	0.0193458	0.0504192	0.352488	0.335597	1.41599	169	SLC1A5;CSF1;TNFRSF9;ADAM19;RHOB;TRAF1;GADD45B;MAFF;NT5E;CDKN1C;ARL4A;GBP4;NFKBIZ;RGS16;CXCL10;CDC42SE2;SOCS2;ODC1;RRAGD;PTCH1;CSF2;XBP1;KLF6;CD83;TTC39B;PLSCR1;DHRS3;P2RX4;MAP3K8;BMP2;GABARAPL1	EPZ_vs_DMSO	All-gene preranked GSEA	TRUE
HALLMARK_ALLOGRAFT_REJECTION	0.0201677	0.0504192	0.352488	0.354914	1.4412	128	MMP9;IL1B;FYB1;CSF1;ICOSLG;BCAT1;IL6;TGFB2;TNF;CCL5;MAP4K1;TLR6;RIPK2;CD96;CCL2;HLA-E;DEGS1;TLR2;ITGB2;MTIF2;TPD52;B2M;TAP1;SOCS1;BRCA1;HDAC9	EPZ_vs_DMSO	All-gene preranked GSEA	TRUE
HALLMARK_EPITHELIAL_MESENCHYMAL_TRANSITION	0.0216872	0.0516363	0.352488	0.330371	1.40589	175	VEGFA;CCN2;SERPINE1;CDH2;COL6A2;RHOB;GADD45B;TFPI2;FGF2;IL6;GADD45A;ECM2;CCN1;NT5E;SAT1;PLAUR;VEGFC;MMP14;VIM;IGFBP3;ID2;FN1;PVR;CXCL1;FUCA1;ABI3BP;COL4A2;OXTR;TIMP3;SNAI2;MATN2;VCAN;PTX3;JUN;CXCL8;PFN2;SLIT3;GEM;FSTL1;WNT5A;FZD8;TNFAIP3;FERMT2;ADAM12;GAS1;TGFBR3;COL6A3;THBS2;TPM2	EPZ_vs_DMSO	All-gene preranked GSEA	TRUE
HALLMARK_MYOGENESIS	0.0288371	0.0655388	0.352488	0.326324	1.3509	146	STC2;FHL1;COL6A2;PPP1R3C;GADD45B;FGF2;CD36;CDKN1A;IFRD1;IGFBP7;NOTCH1;NAV2;IGFBP3;MB;ACSL1;COL4A2;SPEG;HSPB8;GNAO1;GAA;DMPK;REEP1;VIPR1;CAMK2B;PTP4A3;ADAM12;PDE4DIP;COL6A3;TPM2;RIT1;SYNGR2;SH3BGR;MAPK12;MYLK;ERBB3;EIF4A2	EPZ_vs_DMSO	All-gene preranked GSEA	TRUE
HALLMARK_ESTROGEN_RESPONSE_EARLY	0.0366527	0.0796799	0.321776	0.30628	1.30982	185	STC2;HES1;ELF3;PMAIP1;MYBL1;RPS6KA2;KRT15;EGR3;SLC1A4;FOXC1;CLDN7;CCN5;PTGES;KRT8;NAV2;SYNGR1;TJP3;UGCG;ALDH3B1;TIPARP;XBP1;HSPB8;DHRS3;WWC1;OLFM1;RHOBTB3;NCOR2;SIAH2;TPBG;MYOF;FRK;MED13L;REEP1;MICB;SLC7A5;KCNK15;CELSR1	EPZ_vs_DMSO	All-gene preranked GSEA	TRUE
HALLMARK_PI3K_AKT_MTOR_SIGNALING	0.0458089	0.0936338	0.321776	-0.324004	-1.33174	95	MAP2K3;EIF4E;SFN;PLCG1;ACTR3;UBE2N;YWHAB;ARHGDIA;PPP1CA;TNFRSF1A;THEM4;AP2M1;NOD1;PFN1;SLC2A1;RAF1;GRK2;CSNK2B;CFL1;PRKAR2A;CALR;PDK1;ARF1;TIAM1;MAP3K7;CLTC	EPZ_vs_DMSO	All-gene preranked GSEA	TRUE
HALLMARK_DNA_REPAIR	0.0468169	0.0936338	0.321776	-0.301307	-1.32667	147	BCAM;VPS37B;ZWINT;CDA;SUPT5H;POLR2A;ELL;POLR3C;HPRT1;DDB1;NELFB;POLR2D;PNP;GTF2H3;LIG1;ALYREF;POM121;ELOA;POLR2F;CANT1;POLR2E;APRT;ITPA;ADRM1;CLP1;GTF2F1;GUK1;POLR2C;POLR2I;TAF13;ERCC1;USP11;NELFCD;FEN1;GTF2H1;TARBP2;CETN2;NCBP2;NPR2;PCNA;BOLA2;RFC3;RAE1;SRSF6;NME1;NFX1;TAF12;POLR1C;TAF1C;POLR3GL;IMPDH2	EPZ_vs_DMSO	All-gene preranked GSEA	TRUE
