## Supplementary Table 6 for "SMYD3 protein degraders in HPV-negative head and neck squamous cell carcinoma"

### Sheet: Cell cycle
Supplementary Table 5. Gene sets of cell cycle-, EMT-, type I IFN-response genes of the respective HALLMARK pathways.
Supplementary Table 5A. GSEA gene list of cell cycle-related genes (252 genes).
ABL1
ANAPC10
ANAPC11
ANAPC4
ANAPC5
ATM
BUB1
BUB1B
CCNA2
CDC16
CDC23
CDC25B
CDC25C
CDC27
CDC6
CDC7
CDKN1C
CHEK1
CUL1
DBF4
ESPL1
MAD2L1
MAD2L2
PKMYT1
PLK1
RAD21
SKP2
SMC1A
SMC3
TGFB1
TTK
CCNB1
CCND1
CCND2
CCND3
CCNE1
CCNH
CDC25A
CDK1
CDK7
RBL1
TFDP1
CCNA1
CDK2
CDK4
CDK6
CDKN1A
CDKN1B
CDKN2A
CDKN2B
CDKN2C
CDKN2D
E2F1
RB1
ACVR1
ACVR1B
AKAP8
ANLN
APBB1
APBB2
AURKA
BCAT1
BIRC5
BOLL
BRSK1
CD28
CDCA5
CDK10
CDK13
CDK2AP1
CDKN3
CENPE
CENPF
CETN1
CHFR
CHMP1A
CIT
CLIP1
CUL2
CUL3
CUL4A
CUL5
DCTN2
DCTN3
DDX11
DLGAP5
DMC1
DUSP13
EGF
EPGN
EREG
FOXN3
FOXO4
GFI1
GFI1B
GML
GSPT1
HSPA2
INHBA
KATNA1
KHDRBS1
KIF11
KIF15
KIF22
KIF25
KIF2C
KNTC1
KPNA2
KRT7
LATS1
LATS2
LIG3
MAP3K11
MPHOSPH6
MPHOSPH9
MRE11
MSH4
MSH5
MYO16
NBN
NCAPH
NDC80
NEK2
NEK6
NOLC1
NPM2
NUMA1
NUSAP1
P3H4
PAM
PBRM1
PCBP4
PDS5B
PIM2
PIN1
PML
POLA1
POLD1
POLE
PPP5C
PPP6C
PRMT5
PRUNE2
PTPRC
RAD1
RAD17
RAD50
RAD51
RAD51B
RAD51D
RAD52
RAD54B
RAD54L
RAN
RCC1
REC8
RINT1
SMC4
SPDYA
SPO11
STAG3
SUGT1
SYCP1
TAF1
TAF1L
TARDBP
TBRG4
TGFA
TIMELESS
TIPIN
TOP3A
TPD52L1
TPX2
TRIAP1
TTN
UBE2C
USH1C
XRCC2
ZNRD2
ZW10
ZWINT
ANAPC1
ANAPC13
ANAPC2
ANAPC7
ATR
BUB3
CCNB2
CCNB3
CCNE2
CDC14A
CDC14B
CDC20
CDC26
CDC45
CHEK2
CREBBP
E2F2
E2F3
E2F4
E2F5
EP300
FZR1
GADD45A
GADD45B
GADD45G
GSK3B
HDAC1
HDAC2
MAD1L1
MCM2
MCM3
MCM4
MCM5
MCM6
MCM7
MDM2
MYC
ORC1
ORC2
ORC3
ORC4
ORC5
ORC6
PCNA
PRKDC
PTTG1
PTTG2
RBL2
RBX1
SFN
SKP1
SKP1P2
SMAD2
SMAD3
SMAD4
SMC1B
STAG1
STAG2
TFDP2
TGFB2
TGFB3
TP53
WEE1
WEE2
YWHAB
YWHAE
YWHAG
YWHAH
YWHAQ
YWHAZ
ZBTB17

### Sheet: EMT genes
Supplementary Table 5B. Gene set of the EMT Hallmark pathway (200 genes).
ABI3BP
ACTA2
ADAM12
ANPEP
APLP1
AREG
BASP1
BDNF
BGN
BMP1
CADM1
CALD1
CALU
CAP2
CAPG
CD44
CD59
CDH11
CDH2
CDH6
COL11A1
COL12A1
COL16A1
COL1A1
COL1A2
COL3A1
COL4A1
COL4A2
COL5A1
COL5A2
COL5A3
COL6A2
COL6A3
COL7A1
COL8A2
COMP
COPA
CRLF1
CCN2
CTHRC1
CXCL1
CXCL12
CXCL6
CCN1
DAB2
DCN
DKK1
DPYSL3
DST
ECM1
ECM2
EDIL3
EFEMP2
ELN
EMP3
ENO2
FAP
FAS
FBLN1
FBLN2
FBLN5
FBN1
FBN2
FERMT2
FGF2
FLNA
FMOD
FN1
FOXC2
FSTL1
FSTL3
FUCA1
FZD8
GADD45A
GADD45B
GAS1
GEM
GJA1
GLIPR1
COLGALT1
GPC1
GPX7
GREM1
HTRA1
ID2
IGFBP2
IGFBP3
IGFBP4
IL15
IL32
IL6
CXCL8
INHBA
ITGA2
ITGA5
ITGAV
ITGB1
ITGB3
ITGB5
JUN
LAMA1
LAMA2
LAMA3
LAMC1
LAMC2
P3H1
LGALS1
LOX
LOXL1
LOXL2
LRP1
LRRC15
LUM
MAGEE1
MATN2
MATN3
MCM7
MEST
MFAP5
MGP
MMP1
MMP14
MMP2
MMP3
MSX1
MXRA5
MYL9
MYLK
NID2
NNMT
NOTCH2
NT5E
NTM
OXTR
PCOLCE
PCOLCE2
PDGFRB
PDLIM4
PFN2
PLAUR
PLOD1
PLOD2
PLOD3
PMEPA1
PMP22
POSTN
PPIB
PRRX1
PRSS2
PTHLH
PTX3
PVR
QSOX1
RGS4
RHOB
SAT1
SCG2
SDC1
SDC4
SERPINE1
SERPINE2
SERPINH1
SFRP1
SFRP4
SGCB
SGCD
SGCG
SLC6A8
SLIT2
SLIT3
SNAI2
SNTB1
SPARC
SPOCK1
SPP1
TAGLN
TFPI2
TGFB1
TGFBI
TGFBR3
TGM2
THBS1
THBS2
THY1
TIMP1
TIMP3
TNC
TNFAIP3
TNFRSF11B
TNFRSF12A
TPM1
TPM2
TPM4
VCAM1
VCAN
VEGFA
VEGFC
VIM
WIPF1
WNT5A

### Sheet: Immune response genes
Supplementary Table 5C. Gene sets of the type I IFN-response Hallmark pathway (97 genes).
HALLMARK_INTERFERON_ALPHA_RESPONSE
http://www.gsea-msigdb.org/gsea/msigdb/human/geneset/HALLMARK_INTERFERON_ALPHA_RESPONSE
MX1
ISG15
OAS1
IFIT3
IFI44
IFI35
IRF7
RSAD2
IFI44L
IFITM1
IFI27
IRF9
OASL
EIF2AK2
IFIT2
CXCL10
TAP1
SP110
DDX60
UBE2L6
USP18
PSMB8
IFIH1
BST2
LGALS3BP
ADAR
ISG20
GBP2
IRF1
PLSCR1
PSMB9
HERC6
SAMD9
CMPK2
IFITM3
RTP4
STAT2
SAMD9L
LY6E
IFITM2
HELZ2
CXCL11
TRIM21
PARP14
TRIM26
PARP12
NMI
RNF31
HLA-C
CASP1
TRIM14
TDRD7
DHX58
PARP9
PNPT1
TRIM25
PSME1
WARS1
EPSTI1
UBA7
PSME2
B2M
TRIM5
C1S
LAP3
LAMP3
GBP4
NCOA7
TMEM140
CD74
GMPR
PSMA3
PROCR
IL7
IFI30
IRF2
CSF1
IL15
CNP
TENT5A
IL4R
CMTR1
CD47
LPAR6
MOV10
CASP8
TXNIP
SLC25A28
SELL
TRAFD1
BATF2
RIPK2
CCRL2
NUB1
OGFR
MVB12A
ELF1
