## Supplementary Table 7 for "SMYD3 protein degraders in HPV-negative head and neck squamous cell carcinoma"

### Sheet: Cell_cycle_all_matched_genes
Supplementary Table 7. Cell cycle, EMT and Type I IFN response Hallmark pathway genes: differential expression in HN-SCC-151 cells treated with EPZ031686 (10uM) or IAP-08 (0.5uM) for 48h (FDR<0.1).
Cell-cycle genes
gene_id	symbol	EPZ_log2FoldChange	EPZ_padj	IAP08_log2FoldChange	Fold Change	IAP08_padj
ENSG00000135480.16_KRT7	KRT7	1.32758	4.09208e-21	2.67379	6.38104	1.61661e-92
ENSG00000060982.15_BCAT1	BCAT1	0.598281	6.93608e-05	1.15232	2.22272	7.62274e-20
ENSG00000204410.15_MSH5	MSH5	0.596609	0.0615596	1.02267	2.03168	2.38513e-06
ENSG00000149554.12_CHEK1	CHEK1	0.371878	0.0249293	0.897466	1.86279	7.6272e-15
ENSG00000196584.3_XRCC2	XRCC2	0.21919	0.342589	0.872793	1.8312	2.65445e-15
ENSG00000092969.12_TGFB2	TGFB2	0.291501	0.00431474	0.866381	1.82308	1.79783e-29
ENSG00000051180.17_RAD51	RAD51	0.172146	0.682103	0.831763	1.77986	2.92681e-09
ENSG00000091651.9_ORC6	ORC6	0.116966	0.677247	0.827647	1.77479	2.13552e-19
ENSG00000101412.13_E2F1	E2F1	-0.0248691	0.96213	0.805252	1.74745	7.41766e-22
ENSG00000127564.17_PKMYT1	PKMYT1	0.0596424	0.909956	0.745184	1.67619	2.03289e-11
ENSG00000164109.14_MAD2L1	MAD2L1	0.0150651	0.987011	0.675322	1.59695	2.25914e-08
ENSG00000122966.16_CIT	CIT	0.268804	0.0751842	0.674795	1.59637	6.19153e-12
ENSG00000080986.13_NDC80	NDC80	0.0391028	0.941535	0.673564	1.59501	1.86997e-11
ENSG00000116717.13_GADD45A	GADD45A	0.267219	0.00580939	0.669903	1.59097	3.99718e-20
ENSG00000112742.10_TTK	TTK	0.208521	0.146678	0.638797	1.55703	3.94365e-14
ENSG00000110092.3_CCND1	CCND1	0.0472191	0.712828	0.63743	1.55556	1.66584e-59
ENSG00000170312.15_CDK1	CDK1	0.163205	0.247684	0.637054	1.55515	1.57743e-17
ENSG00000100526.20_CDKN3	CDKN3	0.148673	0.433196	0.635299	1.55326	6.67468e-14
ENSG00000145386.10_CCNA2	CCNA2	0.153424	0.124263	0.623824	1.54095	4.07649e-26
ENSG00000085999.12_RAD54L	RAD54L	0.0561318	0.951834	0.615616	1.53221	0.000421827
ENSG00000175063.17_UBE2C	UBE2C	0.0117503	0.982533	0.613186	1.52963	2.01534e-15
ENSG00000164045.11_CDC25A	CDC25A	-0.181186	0.635747	0.56727	1.48172	6.30308e-05
ENSG00000076003.5_MCM6	MCM6	-0.0664974	0.700018	0.563612	1.47797	2.16958e-25
ENSG00000169679.14_BUB1	BUB1	0.0957631	0.714799	0.560209	1.47448	1.28173e-11
ENSG00000197275.14_RAD54B	RAD54B	0.151225	0.676074	0.55506	1.46923	1.04225e-05
ENSG00000094804.11_CDC6	CDC6	0.00144178	0.998012	0.543379	1.45738	1.03704e-08
ENSG00000163235.16_TGFA	TGFA	-0.109052	0.625223	0.535299	1.44924	4.03728e-11
ENSG00000112118.19_MCM3	MCM3	-0.00410635	0.992874	0.527994	1.44192	2.19313e-25
ENSG00000184445.12_KNTC1	KNTC1	-0.0887352	0.658286	0.516832	1.43081	2.10863e-14
ENSG00000166483.11_WEE1	WEE1	0.31968	0.000224117	0.515745	1.42973	8.87839e-13
ENSG00000006634.8_DBF4	DBF4	-0.0911946	0.83748	0.507743	1.42182	1.17467e-05
ENSG00000177084.16_POLE	POLE	-0.126102	0.674912	0.506793	1.42089	1.43585e-06
ENSG00000156970.12_BUB1B	BUB1B	-0.0379568	0.905031	0.506496	1.4206	3.94365e-14
ENSG00000124882.4_EREG	EREG	-0.369177	0.000124449	0.504696	1.41882	8.51835e-10
ENSG00000117650.13_NEK2	NEK2	0.155418	0.182961	0.490405	1.40484	9.92782e-14
ENSG00000129055.12_ANAPC13	ANAPC13	0.244233	0.0202153	0.481164	1.39587	2.45228e-10
ENSG00000146670.10_CDCA5	CDCA5	-0.00343156	0.99709	0.478598	1.39339	1.57137e-16
ENSG00000104738.17_MCM4	MCM4	-0.102206	0.666641	0.477357	1.39219	7.20841e-09
ENSG00000117399.14_CDC20	CDC20	0.0460472	0.84037	0.474096	1.38905	1.97232e-17
ENSG00000085840.13_ORC1	ORC1	0.108849	0.820068	0.466494	1.38175	0.000398231
ENSG00000087586.17_AURKA	AURKA	0.0781335	0.727121	0.465335	1.38064	2.74091e-11
ENSG00000051825.14_MPHOSPH9	MPHOSPH9	0.0410999	0.971666	0.461128	1.37662	0.0278844
ENSG00000166508.17_MCM7	MCM7	-0.0454688	0.69589	0.460963	1.37646	1.57877e-36
ENSG00000011426.11_ANLN	ANLN	0.0282309	0.909269	0.458645	1.37425	5.76234e-19
ENSG00000005156.11_LIG3	LIG3	0.215431	0.582583	0.457874	1.37352	0.00653868
ENSG00000073111.14_MCM2	MCM2	-0.0336543	0.896263	0.456562	1.37227	2.77855e-16
ENSG00000129757.13_CDKN1C	CDKN1C	0.498378	0.0256863	0.455297	1.37107	0.0110472
ENSG00000093009.9_CDC45	CDC45	0.0402734	0.961778	0.449689	1.36575	0.00273777
ENSG00000138778.11_CENPE	CENPE	0.164134	0.555706	0.442521	1.35898	0.000170972
ENSG00000090097.21_PCBP4	PCBP4	0.00374886	0.997097	0.438017	1.35474	4.07803e-09
ENSG00000075131.10_TIPIN	TIPIN	0.0592061	0.961192	0.435199	1.3521	0.0665926
ENSG00000166851.15_PLK1	PLK1	0.0568196	0.829493	0.433169	1.3502	1.00922e-10
ENSG00000175305.17_CCNE2	CCNE2	-0.2515	0.315568	0.426417	1.34389	0.00188898
ENSG00000089685.15_BIRC5	BIRC5	0.0314779	0.954435	0.417225	1.33536	4.00318e-05
ENSG00000079616.12_KIF22	KIF22	0.0896617	0.724106	0.416603	1.33478	3.04968e-07
ENSG00000100297.16_MCM5	MCM5	-0.13329	0.670215	0.409873	1.32857	0.000322483
ENSG00000134057.15_CCNB1	CCNB1	0.033442	0.917852	0.405574	1.32462	3.53136e-09
ENSG00000180198.16_RCC1	RCC1	0.0715612	0.618088	0.40529	1.32436	5.06945e-15
ENSG00000183765.21_CHEK2	CHEK2	-0.166305	0.741698	0.3903	1.31067	0.0259753
ENSG00000142945.13_KIF2C	KIF2C	0.014523	0.966312	0.389427	1.30987	2.35884e-12
ENSG00000132646.11_PCNA	PCNA	-0.0719993	0.833178	0.379572	1.30096	3.0941e-05
ENSG00000158402.20_CDC25C	CDC25C	0.0535109	0.938468	0.376706	1.29837	0.0100398
ENSG00000157456.8_CCNB2	CCNB2	0.0171507	0.965496	0.373083	1.29512	8.29728e-09
ENSG00000088325.16_TPX2	TPX2	-0.00497862	0.988088	0.368107	1.29066	1.01059e-19
ENSG00000126787.13_DLGAP5	DLGAP5	0.0355147	0.887856	0.367034	1.2897	1.82521e-11
ENSG00000113456.19_RAD1	RAD1	0.153305	0.331211	0.363209	1.28628	8.73715e-06
ENSG00000117724.13_CENPF	CENPF	0.116424	0.728513	0.361758	1.28499	0.00153836
ENSG00000123374.11_CDK2	CDK2	0.0299435	0.94146	0.360812	1.28415	6.32422e-06
ENSG00000080839.11_RBL1	RBL1	0.00694638	0.99709	0.359765	1.28322	0.0108429
ENSG00000105173.14_CCNE1	CCNE1	-0.222764	0.218359	0.357088	1.28084	0.000648045
ENSG00000166949.16_SMAD3	SMAD3	-0.0510555	0.896263	0.356529	1.28034	8.6576e-05
ENSG00000163697.17_APBB2	APBB2	0.152633	0.76365	0.353827	1.27795	0.0409824
ENSG00000007968.7_E2F2	E2F2	0.0302924	0.972626	0.349305	1.27395	0.0228268
ENSG00000164611.13_PTTG1	PTTG1	0.0260081	0.966312	0.344729	1.26991	0.001756
ENSG00000013573.17_DDX11	DDX11	0.0695826	0.849397	0.341218	1.26683	0.00038494
ENSG00000097046.13_CDC7	CDC7	0.0863882	0.826184	0.334385	1.26084	0.00224403
ENSG00000141696.13_P3H4	P3H4	0.078098	0.782982	0.329647	1.25671	8.46297e-05
ENSG00000101868.10_POLA1	POLA1	0.013475	0.984064	0.310284	1.23995	0.00276337
ENSG00000020922.12_MRE11	MRE11	0.0596755	0.879771	0.306994	1.23713	0.00120556
ENSG00000133740.11_E2F5	E2F5	0.121853	0.840446	0.30318	1.23386	0.0958897
ENSG00000166197.16_NOLC1	NOLC1	-0.0628998	0.669967	0.302291	1.2331	2.84899e-09
ENSG00000128245.15_YWHAH	YWHAH	-0.0445581	0.794383	0.299081	1.23036	1.57072e-10
ENSG00000129355.6_CDKN2D	CDKN2D	0.12557	0.751087	0.295542	1.22735	0.0290102
ENSG00000135698.10_MPHOSPH6	MPHOSPH6	-0.0325512	0.941727	0.290488	1.22305	0.00154886
ENSG00000137804.13_NUSAP1	NUSAP1	-0.00119209	0.998012	0.288985	1.22178	0.0146473
ENSG00000135446.17_CDK4	CDK4	-0.0256006	0.953327	0.2879	1.22086	0.000613231
ENSG00000119408.16_NEK6	NEK6	0.130782	0.594287	0.285838	1.21912	0.00577912
ENSG00000135476.11_ESPL1	ESPL1	-0.108381	0.791267	0.282721	1.21649	0.0302532
ENSG00000138160.6_KIF11	KIF11	0.00645257	0.987746	0.2815	1.21546	1.60522e-07
ENSG00000134058.12_CDK7	CDK7	0.0639288	0.768508	0.277852	1.21239	1.83763e-05
ENSG00000121152.10_NCAPH	NCAPH	-0.0976521	0.815799	0.270419	1.20616	0.0346846
ENSG00000122641.11_INHBA	INHBA	-0.154224	0.103173	0.270046	1.20585	1.50906e-05
ENSG00000099860.9_GADD45B	GADD45B	0.366077	0.000532812	0.25517	1.19348	0.00928527
ENSG00000116670.15_MAD2L2	MAD2L2	-0.0386488	0.922283	0.248525	1.18799	0.00613334
ENSG00000198176.13_TFDP1	TFDP1	-0.0354664	0.804791	0.245075	1.18515	3.73331e-10
ENSG00000135336.14_ORC3	ORC3	-0.0165081	0.975465	0.23522	1.17709	0.00818951
ENSG00000111602.12_TIMELESS	TIMELESS	-0.0721664	0.787823	0.233281	1.17551	0.00435805
ENSG00000114126.17_TFDP2	TFDP2	-0.00620552	0.992874	0.219349	1.16421	0.0130189
ENSG00000082701.15_GSK3B	GSK3B	-0.0142015	0.974959	0.20426	1.1521	0.00658756
ENSG00000122952.17_ZWINT	ZWINT	-0.195103	0.0645185	0.199996	1.14869	0.0100894
ENSG00000253729.7_PRKDC	PRKDC	0.090534	0.230192	0.198719	1.14768	3.92765e-06
ENSG00000182481.9_KPNA2	KPNA2	-0.0700712	0.655632	0.194743	1.14452	0.000989529
ENSG00000113810.16_SMC4	SMC4	-0.036737	0.896263	0.185413	1.13714	0.00729098
ENSG00000112576.12_CCND3	CCND3	-0.171183	0.113487	0.178472	1.13168	0.018175
ENSG00000132341.12_RAN	RAN	-0.0977956	0.706404	0.171603	1.12631	0.0904735
ENSG00000154473.18_BUB3	BUB3	-0.0399423	0.840649	0.157486	1.11534	0.00406369
ENSG00000108055.9_SMC3	SMC3	-0.0606042	0.70719	0.150532	1.10998	0.00965346
ENSG00000115942.9_ORC2	ORC2	0.0516629	0.868533	0.145197	1.10588	0.0939347
ENSG00000130177.16_CDC16	CDC16	0.0075776	0.984493	0.118411	1.08554	0.0870131
ENSG00000103342.13_GSPT1	GSPT1	-0.0691699	0.543899	0.113513	1.08186	0.0331332
ENSG00000134308.14_YWHAQ	YWHAQ	-0.0964969	0.063966	-0.0934763	0.937262	0.0170534
ENSG00000166913.13_YWHAB	YWHAB	-0.146024	0.0683116	-0.137082	0.909357	0.0238673
ENSG00000111276.11_CDKN1B	CDKN1B	0.0564035	0.724971	-0.149939	0.901289	0.00833868
ENSG00000105127.9_AKAP8	AKAP8	-0.0412205	0.908962	-0.168923	0.889506	0.0618334
ENSG00000105325.14_FZR1	FZR1	-0.0632946	0.815911	-0.180844	0.882187	0.0297875
ENSG00000173327.8_MAP3K11	MAP3K11	-0.169366	0.0721963	-0.186784	0.878562	0.00673336
ENSG00000072609.17_CHFR	CHFR	-0.155842	0.434813	-0.190624	0.876227	0.0813208
ENSG00000065883.16_CDK13	CDK13	0.0109063	0.987746	-0.211942	0.863374	0.0420609
ENSG00000147889.17_CDKN2A	CDKN2A	-0.0607032	0.76365	-0.215024	0.861532	0.000747729
ENSG00000116478.12_HDAC1	HDAC1	-0.0498318	0.750669	-0.216725	0.860517	8.89808e-06
ENSG00000111907.21_TPD52L1	TPD52L1	0.0912383	0.746187	-0.220883	0.85804	0.0237602
ENSG00000170027.7_YWHAG	YWHAG	-0.0710772	0.617366	-0.22103	0.857953	6.36581e-05
ENSG00000175793.12_SFN	SFN	-0.346961	0.00921454	-0.221284	0.857802	0.0639308
ENSG00000136997.18_MYC	MYC	0.0212562	0.961192	-0.266526	0.831319	0.000538803
ENSG00000131165.15_CHMP1A	CHMP1A	-0.114826	0.114892	-0.277604	0.82496	1.44665e-09
ENSG00000141510.17_TP53	TP53	-0.0368056	0.893242	-0.294069	0.815599	2.40464e-06
ENSG00000145730.20_PAM	PAM	-0.114685	0.211965	-0.302212	0.811008	7.55098e-09
ENSG00000115170.13_ACVR1	ACVR1	0.0523112	0.872088	-0.308838	0.807292	0.000101757
ENSG00000137497.17_NUMA1	NUMA1	-0.0136439	0.973374	-0.325844	0.797832	3.42992e-07
ENSG00000138798.12_EGF	EGF	0.385748	0.140242	-0.350435	0.784348	0.0700861
ENSG00000176248.9_ANAPC2	ANAPC2	-0.193988	0.181689	-0.371618	0.772915	2.71311e-05
ENSG00000100393.13_EP300	EP300	-0.0108788	0.992874	-0.382094	0.767323	0.0123655
ENSG00000053254.15_FOXN3	FOXN3	0.0435433	0.952896	-0.391236	0.762476	0.00738821
ENSG00000123080.11_CDKN2C	CDKN2C	0.0192618	0.97774	-0.420478	0.747177	0.00044142
ENSG00000184481.16_FOXO4	FOXO4	0.0593067	0.843743	-0.426038	0.744303	4.16721e-08
ENSG00000158806.14_NPM2	NPM2	-0.337193	0.500656	-0.487724	0.71315	0.0538304
ENSG00000162676.12_GFI1	GFI1	-0.0489402	0.972949	-0.56818	0.674467	0.0290102
ENSG00000041515.16_MYO16	MYO16	-0.251715	0.782765	-0.575725	0.670949	0.0653678
ENSG00000126803.9_HSPA2	HSPA2	-0.132068	0.0629702	-0.618818	0.651204	1.5945e-41
ENSG00000147883.11_CDKN2B	CDKN2B	0.162014	0.0992137	-0.780479	0.582173	6.95464e-37
ENSG00000079393.20_DUSP13	DUSP13	-0.472968	0.775313	-1.04134	0.485877	0.0702433

### Sheet: EMT_all_matched_genes
EMT genes
gene_id	symbol	EPZ_log2FoldChange	EPZ_padj	IAP08_log2FoldChange	Fold Change	IAP08_padj
ENSG00000177283.7_FZD8	FZD8	1.29719	NA	3.32421	10.0158	0.000132424
ENSG00000138685.15_FGF2	FGF2	0.829596	0.00209318	1.92552	3.79873	5.78694e-21
ENSG00000106823.12_ECM2	ECM2	0.898847	0.00823721	1.78746	3.45206	6.71811e-13
ENSG00000038427.16_VCAN	VCAN	1.58755	NA	1.61546	3.06409	0.0995188
ENSG00000112715.21_VEGFA	VEGFA	0.362169	2.07728e-13	1.33467	2.52217	3.25166e-200
ENSG00000135318.12_NT5E	NT5E	0.206903	0.0183596	1.27099	2.41328	9.94083e-100
ENSG00000198959.12_TGM2	TGM2	0.105995	0.828383	1.15732	2.23043	1.99501e-21
ENSG00000026025.16_VIM	VIM	0.537988	0.067126	1.03629	2.05095	9.23615e-08
ENSG00000105825.13_TFPI2	TFPI2	0.310265	0.00146814	1.01259	2.01752	1.55862e-42
ENSG00000146674.15_IGFBP3	IGFBP3	0.351295	0.0818429	0.9906	1.98701	4.28945e-15
ENSG00000180914.10_OXTR	OXTR	0.449207	0.236993	0.973744	1.96393	3.25829e-06
ENSG00000106366.8_SERPINE1	SERPINE1	0.302145	5.23153e-06	0.949315	1.93095	8.11548e-64
ENSG00000166825.14_ANPEP	ANPEP	0.343305	0.764686	0.943522	1.92322	0.00739795
ENSG00000198467.14_TPM2	TPM2	0.333953	0.642715	0.863409	1.81933	0.00150604
ENSG00000102265.12_TIMP1	TIMP1	-0.218608	0.0720745	0.853239	1.80655	8.26888e-29
ENSG00000150630.4_VEGFC	VEGFC	0.311703	0.0393034	0.811194	1.75466	9.50205e-16
ENSG00000170558.9_CDH2	CDH2	0.433179	6.53742e-06	0.744052	1.67487	1.75453e-19
ENSG00000053747.16_LAMA3	LAMA3	-0.0374806	0.896471	0.733961	1.6632	9.36225e-33
ENSG00000058085.14_LAMC2	LAMC2	0.0108204	0.977438	0.726314	1.65441	3.2246e-35
ENSG00000142173.15_COL6A2	COL6A2	0.28414	1.73964e-05	0.723121	1.65075	4.94873e-39
ENSG00000011422.12_PLAUR	PLAUR	0.211644	0.0322911	0.71914	1.6462	1.55291e-27
ENSG00000115414.19_FN1	FN1	0.180854	0.108737	0.714249	1.64063	2.19313e-25
ENSG00000026508.18_CD44	CD44	-0.110986	0.385978	0.680061	1.60221	8.83689e-31
ENSG00000116717.13_GADD45A	GADD45A	0.267219	0.00580939	0.669903	1.59097	3.99718e-20
ENSG00000132031.13_MATN3	MATN3	0.0611339	0.940366	0.664133	1.58462	2.23795e-05
ENSG00000073008.15_PVR	PVR	0.117174	0.138355	0.633497	1.55132	6.1887e-44
ENSG00000026103.22_FAS	FAS	-0.0604938	0.913581	0.601405	1.51719	3.33836e-07
ENSG00000134871.18_COL4A2	COL4A2	0.0957389	0.226361	0.557979	1.47221	2.41687e-40
ENSG00000107796.13_ACTA2	ACTA2	0.0399204	0.936435	0.542617	1.45661	1.16186e-08
ENSG00000171812.13_COL8A2	COL8A2	0.015563	0.97394	0.538549	1.45251	9.24736e-15
ENSG00000142227.11_EMP3	EMP3	-0.129455	0.762449	0.530689	1.44462	3.1118e-05
ENSG00000143369.15_ECM1	ECM1	-0.0174763	0.980234	0.506411	1.42051	4.82782e-06
ENSG00000149591.16_TAGLN	TAGLN	-0.0872046	0.712828	0.504017	1.41816	1.98767e-11
ENSG00000163739.4_CXCL1	CXCL1	0.149929	0.172262	0.494406	1.40874	6.89256e-15
ENSG00000169429.11_CXCL8	CXCL8	0.119018	0.396056	0.473468	1.38844	4.96441e-13
ENSG00000166508.17_MCM7	MCM7	-0.0454688	0.69589	0.460963	1.37646	1.57877e-36
ENSG00000186340.15_THBS2	THBS2	0.144357	0.633587	0.458607	1.37421	5.52872e-05
ENSG00000164932.13_CTHRC1	CTHRC1	-0.0947024	0.908962	0.449591	1.36565	0.020046
ENSG00000163132.7_MSX1	MSX1	0.0508495	0.970468	0.448563	1.36468	0.0797437
ENSG00000179163.11_FUCA1	FUCA1	0.276034	0.180957	0.445575	1.36186	0.000431661
ENSG00000100097.12_LGALS1	LGALS1	0.0574355	0.818009	0.439366	1.35601	2.36241e-11
ENSG00000106397.12_PLOD3	PLOD3	0.0573303	0.74918	0.417378	1.3355	2.79392e-15
ENSG00000176692.7_FOXC2	FOXC2	0.00129581	0.998811	0.408782	1.32756	0.059453
ENSG00000132561.14_MATN2	MATN2	0.0875645	0.296845	0.406795	1.32574	6.15232e-22
ENSG00000163430.12_FSTL1	FSTL1	0.105445	0.531079	0.379905	1.30126	7.17636e-08
ENSG00000109321.11_AREG	AREG	-0.342381	5.06909e-12	0.371069	1.29331	2.4177e-15
ENSG00000082781.12_ITGB5	ITGB5	-0.023083	0.974959	0.361736	1.28497	0.00235636
ENSG00000008517.16_IL32	IL32	0.0756421	0.856247	0.359195	1.28271	0.000942499
ENSG00000182492.16_BGN	BGN	-0.157856	0.290816	0.324573	1.25229	5.09165e-05
ENSG00000077942.19_FBLN1	FBLN1	0.0709928	0.727121	0.309823	1.23956	2.44909e-06
ENSG00000042493.16_CAPG	CAPG	0.0723656	0.80354	0.296101	1.22782	0.000409696
ENSG00000073712.15_FERMT2	FERMT2	0.093383	0.582583	0.294681	1.22661	1.35727e-05
ENSG00000172638.13_EFEMP2	EFEMP2	-0.00185525	0.998012	0.280518	1.21463	0.0526242
ENSG00000130309.11_COLGALT1	COLGALT1	0.020314	0.913119	0.275683	1.21057	1.3219e-12
ENSG00000122641.11_INHBA	INHBA	-0.154224	0.103173	0.270046	1.20585	1.50906e-05
ENSG00000157227.13_MMP14	MMP14	0.1527	0.0605545	0.263231	1.20016	2.67029e-06
ENSG00000099860.9_GADD45B	GADD45B	0.366077	0.000532812	0.25517	1.19348	0.00928527
ENSG00000116260.17_QSOX1	QSOX1	0.0353415	0.842942	0.251348	1.19032	2.51642e-08
ENSG00000070404.10_FSTL3	FSTL3	0.0302643	0.946711	0.241624	1.18232	0.00966636
ENSG00000161638.11_ITGA5	ITGA5	-0.0706783	0.856911	0.236741	1.17833	0.0293208
ENSG00000100234.11_TIMP3	TIMP3	0.117913	0.242665	0.233448	1.17564	5.20495e-05
ENSG00000006327.13_TNFRSF12A	TNFRSF12A	-0.120676	0.58152	0.232435	1.17482	0.0151625
ENSG00000141753.7_IGFBP4	IGFBP4	0.0443822	0.891169	0.231301	1.17389	0.00269518
ENSG00000187498.16_COL4A1	COL4A1	0.0572331	0.829166	0.23036	1.17313	0.001816
ENSG00000142871.17_CCN1	CCN1	0.200962	0.00912744	0.216953	1.16228	0.000507349
ENSG00000134013.15_LOXL2	LOXL2	-0.00641194	0.990792	0.208185	1.15523	0.00173988
ENSG00000130066.16_SAT1	SAT1	0.269892	0.0184621	0.182748	1.13504	0.0650806
ENSG00000150093.19_ITGB1	ITGB1	-0.0173461	0.912809	0.163136	1.11972	2.35803e-06
ENSG00000167460.16_TPM4	TPM4	-0.0548808	0.569039	0.140826	1.10254	0.000514064
ENSG00000128595.17_CALU	CALU	0.0281505	0.910089	0.132345	1.09607	0.0313674
ENSG00000124225.16_PMEPA1	PMEPA1	-0.084721	0.572192	-0.149782	0.901387	0.0268434
ENSG00000152952.12_PLOD2	PLOD2	0.00478811	0.990792	-0.170482	0.888546	0.000594739
ENSG00000164949.8_GEM	GEM	0.152926	0.517746	-0.221891	0.857441	0.061499
ENSG00000138448.12_ITGAV	ITGAV	-0.0534179	0.89431	-0.235715	0.849264	0.01955
ENSG00000122218.15_COPA	COPA	-0.0784432	0.836451	-0.244834	0.843913	0.0267204
ENSG00000176788.9_BASP1	BASP1	0.00446117	0.990982	-0.247247	0.842503	5.18122e-07
ENSG00000118523.6_CCN2	CCN2	0.191386	5.02638e-06	-0.24983	0.840996	2.63396e-11
ENSG00000122786.20_CALD1	CALD1	-0.0705709	0.485662	-0.253059	0.839115	1.26921e-08
ENSG00000108821.13_COL1A1	COL1A1	-0.126429	0.109888	-0.266458	0.831358	1.48317e-07
ENSG00000198934.4_MAGEE1	MAGEE1	-0.187716	0.436933	-0.326942	0.797224	0.00795704
ENSG00000148848.14_ADAM12	ADAM12	0.17829	0.582606	-0.356478	0.781069	0.0125155
ENSG00000118503.15_TNFAIP3	TNFAIP3	0.151508	0.55494	-0.3649	0.776523	0.00103328
ENSG00000123384.13_LRP1	LRP1	-0.0914364	0.790998	-0.368106	0.774799	0.000311437
ENSG00000105290.12_APLP1	APLP1	-0.122749	0.787823	-0.375276	0.770958	0.00822487
ENSG00000164692.17_COL1A2	COL1A2	-0.340623	0.000200921	-0.396099	0.75991	7.00913e-07
ENSG00000130635.15_COL5A1	COL5A1	0.0378182	0.892788	-0.429481	0.742529	1.38385e-12
ENSG00000019549.12_SNAI2	SNAI2	0.119319	0.293051	-0.45757	0.728212	7.02405e-15
ENSG00000151914.20_DST	DST	-0.023843	0.966497	-0.540587	0.687491	1.78968e-08
ENSG00000113140.11_SPARC	SPARC	-0.0252338	0.913581	-0.589471	0.664586	2.78573e-35
ENSG00000063660.9_GPC1	GPC1	-0.147097	0.0664245	-0.594313	0.66236	7.448e-31
ENSG00000109099.15_PMP22	PMP22	-0.339232	0.119632	-0.623599	0.64905	1.24827e-05
ENSG00000065534.18_MYLK	MYLK	0.138904	0.69985	-0.632919	0.64487	1.60149e-07
ENSG00000152661.8_GJA1	GJA1	-0.266665	7.12604e-06	-0.677493	0.625251	6.2396e-40
ENSG00000113083.14_LOX	LOX	-0.0648726	0.958654	-0.702884	0.614343	0.00255929
ENSG00000087494.15_PTHLH	PTHLH	-0.571599	1.60215e-35	-0.825899	0.564131	4.38602e-76
ENSG00000087245.13_MMP2	MMP2	-0.248173	0.383265	-0.885673	0.541235	1.38396e-10
ENSG00000139329.5_LUM	LUM	-0.195479	0.717205	-0.88625	0.541019	9.75557e-07
ENSG00000078098.14_FAP	FAP	-0.138499	0.174564	-0.93223	0.524048	1.87303e-55
ENSG00000115457.10_IGFBP2	IGFBP2	-0.13441	0.927391	-0.934456	0.52324	0.00625767
ENSG00000180447.7_GAS1	GAS1	0.228784	0.590388	-0.964388	0.512496	1.08321e-07
ENSG00000166741.7_NNMT	NNMT	-0.178538	0.414915	-1.05935	0.47985	2.12508e-26
ENSG00000204262.13_COL5A2	COL5A2	-0.331819	0.0175657	-1.11393	0.462035	5.9911e-28
ENSG00000166147.13_FBN1	FBN1	-0.0190182	0.991398	-1.24667	0.421421	4.98855e-08
ENSG00000168542.14_COL3A1	COL3A1	-0.383867	NA	-1.30973	0.403396	0.0219881
ENSG00000115738.10_ID2	ID2	0.391336	0.0867359	-1.31255	0.402608	5.23014e-17
ENSG00000196611.5_MMP1	MMP1	-0.0883491	0.820068	-1.68175	0.311705	6.87157e-56
ENSG00000164176.13_EDIL3	EDIL3	-0.0204394	0.9762	-2.07286	0.237687	6.89254e-97
ENSG00000149968.12_MMP3	MMP3	-0.281394	NA	-2.50444	0.176233	0.00188898

### Sheet: Type_I_IFN_all_matched_genes
Type I IFN response genes
gene_id	symbol	EPZ_log2FoldChange	EPZ_padj	IAP08_log2FoldChange	Fold Change	IAP08_padj
ENSG00000169248.12_CXCL11	CXCL11	0.39397	0.50656	0.937303	1.91494	0.000318019
ENSG00000169245.6_CXCL10	CXCL10	0.449609	0.109296	0.599867	1.51558	0.00159515
ENSG00000138035.15_PNPT1	PNPT1	-0.168333	0.673356	0.503955	1.4181	0.000554617
ENSG00000104312.8_RIPK2	RIPK2	0.173174	0.210372	0.495656	1.40996	1.18625e-10
ENSG00000137628.17_DDX60	DDX60	0.407625	0.0226966	0.413571	1.33198	0.00348981
ENSG00000265972.5_TXNIP	TXNIP	0.283001	8.46524e-16	0.295919	1.22767	2.20708e-18
ENSG00000188313.13_PLSCR1	PLSCR1	0.117048	0.324601	0.291209	1.22367	2.44909e-06
ENSG00000078081.8_LAMP3	LAMP3	0.0479482	0.883727	0.270864	1.20653	0.000413203
ENSG00000100911.16_PSME2	PSME2	0.0488732	0.931976	0.250831	1.18989	0.0530112
ENSG00000019582.15_CD74	CD74	-0.0437504	0.865385	0.197827	1.14697	0.00242432
ENSG00000059378.12_PARP12	PARP12	0.0178339	0.967176	0.160419	1.11761	0.0578904
ENSG00000077238.14_IL4R	IL4R	-0.226453	0.0131296	0.150421	1.10989	0.0586105
ENSG00000101000.6_PROCR	PROCR	-0.110343	0.315568	0.135756	1.09867	0.0339872
ENSG00000168394.11_TAP1	TAP1	0.0776447	0.537586	0.114128	1.08232	0.0609307
ENSG00000108679.13_LGALS3BP	LGALS3BP	-0.042549	0.755066	-0.108661	0.927448	0.0179807
ENSG00000111912.20_NCOA7	NCOA7	0.344072	4.86218e-08	-0.152894	0.899444	0.0218618
ENSG00000184371.14_CSF1	CSF1	0.330561	1.09107e-06	-0.176645	0.884758	0.0106152
ENSG00000060491.16_OGFR	OGFR	0.00479356	0.993441	-0.193412	0.874535	0.0064428
ENSG00000160710.16_ADAR	ADAR	-0.0222216	0.957985	-0.21047	0.864256	0.00832376
ENSG00000157601.14_MX1	MX1	0.206432	0.186285	-0.221654	0.857582	0.03646
ENSG00000115267.7_IFIH1	IFIH1	0.0931502	0.658286	-0.244205	0.844281	0.00255728
ENSG00000068079.7_IFI35	IFI35	0.153108	0.54796	-0.267014	0.831038	0.025834
ENSG00000165949.12_IFI27	IFI27	-0.228368	0.274965	-0.288302	0.818865	0.0225306
ENSG00000234127.9_TRIM26	TRIM26	-0.131406	0.246304	-0.300189	0.812146	2.45721e-06
ENSG00000132256.18_TRIM5	TRIM5	0.0118232	0.98022	-0.339305	0.790422	1.07939e-05
ENSG00000142089.16_IFITM3	IFITM3	-0.153556	0.0917915	-0.341386	0.789283	8.39839e-09
ENSG00000120690.16_ELF1	ELF1	0.00369563	0.997097	-0.345071	0.787269	0.000349019
ENSG00000135899.17_SP110	SP110	-0.0472557	0.951148	-0.366292	0.775774	0.0207692
ENSG00000137965.11_IFI44	IFI44	0.154457	0.720758	-0.370537	0.773495	0.0187435
ENSG00000173786.17_CNP	CNP	-0.0992908	0.66029	-0.375768	0.770695	4.00307e-06
ENSG00000135148.12_TRAFD1	TRAFD1	0.0154676	0.974959	-0.400931	0.757369	1.68373e-07
ENSG00000170581.14_STAT2	STAT2	0.112362	0.409628	-0.406977	0.754202	2.37889e-10
ENSG00000177409.12_SAMD9L	SAMD9L	0.282933	0.0903127	-0.441208	0.736518	0.000132487
ENSG00000132109.10_TRIM21	TRIM21	-0.0872633	0.827601	-0.450543	0.731767	3.35157e-05
ENSG00000089127.13_OAS1	OAS1	0.0194356	0.982792	-0.451406	0.73133	0.00185369
ENSG00000112773.16_TENT5A	TENT5A	0.0458498	0.893699	-0.460512	0.726728	2.74389e-09
ENSG00000119922.10_IFIT2	IFIT2	0.521322	1.35229e-06	-0.529007	0.693031	6.32148e-07
ENSG00000205413.8_SAMD9	SAMD9	-0.175826	0.596662	-0.575435	0.671084	1.21899e-05
ENSG00000146859.6_TMEM140	TMEM140	0.0483337	0.963398	-0.579549	0.669173	0.00327585
ENSG00000138496.16_PARP9	PARP9	0.0541165	0.820955	-0.580568	0.6687	7.42431e-21
ENSG00000119917.14_IFIT3	IFIT3	0.0978708	0.869703	-0.608506	0.655876	3.79888e-05
ENSG00000182326.15_C1S	C1S	-0.108611	0.0893896	-0.738	0.59957	4.75189e-78
ENSG00000162645.13_GBP2	GBP2	0.0317235	0.967559	-0.931702	0.52424	4.50469e-13
ENSG00000134321.12_RSAD2	RSAD2	-0.601361	NA	-1.80235	0.286708	0.0983056
ENSG00000137959.16_IFI44L	IFI44L	-0.15379	0.923416	-1.86048	0.275385	1.53666e-07
