## Supplementary Table 8 for "SMYD3 protein degraders in HPV-negative head and neck squamous cell carcinoma"

### Sheet: Sheet1
Supplementary Table 8. Protein amounts of E3 ligases in HN-SCC-151 cells (derived from Supplementary Table 2).
E3 ligases					Average protein amount
XIAP	93276.4	81504.9	95512.6	73903.8	86049.4
BIRC2 (cIAP1)	21872.6	20151.2	17133.7	23567.6	20681.3
BIRC6	482899	440837	456494	381735	440491
VHL	10665.2	12058.6	4865.71	23052.9	12660.6
CRBN	29059	21877.2	33538.4	18437.3	25728
